# Resolving Complexities in Taxonomic Lineages of the Organellar and Nuclear Genomes of *Galdieria* through Comparative Phylogenomic Analysis

**DOI:** 10.1101/2022.10.04.510841

**Authors:** Manuela Iovinella, Sarah C. L. Lock, Jessica M. Downing, Jennifer Morley, Yen Peng Chew, Luke C. M. Mackinder, James P. J. Chong, Georg A. Feichtinger, Peter D. Ashton, Sally James, Daniel Jeffares, Claudia Ciniglia, Seth J. Davis

**Affiliations:** Department of Biology, University of York, Wentworth Way, York YO10 5DD, UK; Department of Environmental, Biological and Pharmaceutical Sciences and Technologies, University of Caserta “L.Vanvitelli”, Via Vivaldi 43, 81100 Caserta, Italy; Phycosera Ltd., Leeds, LS18 4AW, UK; State Key Laboratory of Crop Stress Biology, School of Life Sciences, Henan University, Kaifeng 475004, China

## Abstract

Exploration of life in extreme environments allows the discovery of intriguing organisms with extraordinary biotechnological potential. An example of extreme environments is represented by hot springs, where harsh conditions (pH < 1; Temperature > 50°C; high concentrations of metals) are prohibitive for most living organisms, except for archaea, bacteria and a few eukaryotes like the unicellular red alga *Galdieria*. Phylogenetic analysis based on a few plastid and nuclear genes highlighted the intricate genetic structure of *Galdieria* and the hypothesis of diverging clades within the *G. sulphuraria* species. To resolve enigmatic relationships between lineages, we used plastid, mitochondrial and nuclear genome-scale data obtained from numerous strains from around the world. The resulting phylogenomic analysis identified: i) the divergence of each of the mitochondrial, plastid, and nuclear genomes into the same six clear lineages; ii) the independent evolution of the lineages; iii) the incongruent interlineages relationships between the three genomes. Differential evolutionary pressure between the strains and the genomes were also highlighted by synonymous and non-synonymous substitutions.
