## Supplementary material for "Resolving Complexities in Taxonomic Lineages of the Organellar and Nuclear Genomes of *Galdieria* through Comparative Phylogenomic Analysis": Support Tables_Tables

### Sheet: Tab S1 Strain list
Taxa	Lineage	Strain voucher	Sampling site (Country)	Habitat	pH	Temperature (°C)	Source (Reference)
Cyanidiophyceae
Galdieria sulphuraria	Lineage 1	138	San salvador (SV)	N/A	N/A	N/A	ACUF (Gross et al., 2001)
	Lineage 2	002	Piscarelli (IT)	Dry cripto-endolithic site	1.0	18-30	ACUF (Pinto et al., 2003)
		011	Caserta (IT)	Acidic rock	0.8	15	ACUF (Ciniglia et al., 2004)
		017	Solfatara (IT)	Fumarols	1.0	38	ACUF (Ciniglia et al., 2004)
		021	Vulcano Island (IT)	N/A	N/A	N/A	ACUF (Ciniglia et al., 2004)
		638	Güglükonak (TR)	Thermal bath	1.0	54	ACUF (Iovinella et al., 2018)
		660	Güglükonak (TR)	Thermal bath	1.0	54	ACUF (Iovinella et al., 2018)
		PISC 6	Piscarelli (IT)	Dry cripto-endolithic site	1.0	18-30	This study
		RI1	Rio tinto (ES)	Acidic periodic water flow	0.85-1.55	12.2-19.4	N/A (Aguilera et al., 2007)
		SOL1	Solfatara (IT)	Fumarols	1.0	38	This study
		SOL2	Solfatara (IT)	Fumarols	1.0	38	This study
		SOL3	Solfatara (IT)	Fumarols	1.0	38	This study
	Lineage 3	136	Mexicali (MX)	N/A	N/A	N/A	ACUF (Gross et al., 2001)
		141	Yellostone National Park (US)	Acidic hot spring	3-4	N/A	ACUF (Pinto et al., 2003)
		142	N/A (IS)	N/A	N/A	N/A	ACUF (Gross et al., 2001)
		1067	Azores (PT)	Porous sandstone, endolithic	2.1	N/A	CCALA (Gross et al., 2001)
		965	Soos (CZE)	Diatom field	0.8-2.0	<30	CCALA (Gross et al., 2002)
		5573	Yellostone National Park (US)	Acidic soil	1.0	55	CCMEE (Toplin et al., 2008)
		5610	Yellostone National Park (US)	Acidic crust	4.0	40	CCMEE (Toplin et al., 2008)
		5657	Owakudani (JP)	Acidic pool edge	2.5	>45	CCMEE (Toplin et al., 2008)
		5658	Owakudani (JP)	Acidic pool edge	2.5	>45	CCMEE (Toplin et al., 2008)
		5665	Kusatsu (JP)	Acidic pool	2.0	49	CCMEE (Toplin et al., 2008)
		5672	Owakudani (JP)	Acidic pool edge	3.0	42-55	CCMEE (Toplin et al., 2008)
		5712	Craters of the Moon (NZ)	Acidic steam hole	N/A	N/A	CCMEE (Toplin et al., 2008)
		5720	White Island (NZ)	Acidic stream	2.5-3.0	45	CCMEE (Toplin et al., 2008)
		P503	Kamchatka (RU)	N/A	N/A	N/A	IPPAS (Sentsova 1991)
		107.79	California (US)	Acidic hot water	1.0	70-75	SAG (Allen 1959)
	Lineage 4	074	Java (ID)	Fumarols	N/A	35	ACUF (Pinto et al., 2003)
	Lineage 5	21.92	Yangmingshan National Park (TW)	Hot spring	N/A	N/A	SAG (Gross et al., 2001)
		033	GengZiPeng (TW)	Acidic Stream	2.6	45	THAL (Hsieh et al., 2015)
		054	DaYouKeng (TW)	Acidic pool	2.2	54	THAL (Hsieh et al., 2015)
	Lineage 6	388	Landmannalaugar (IS)	Acidic soil	1.0	42-47	ACUF (Ciniglia et al., 2014)
		402	Niasjvellir (IS)	Acidic soil and stream	0.0-4.5	31.2-47	ACUF (Ciniglia et al., 2014)
		427	Gunnhuver (IS)	Fumarole, acidic soil and mud	0.0-1.0	25-29	ACUF (Ciniglia et al., 2014)
		455	Viti (IS)	Acidic soil and mud	1.0-1.5	25-40	ACUF (Ciniglia et al., 2014)
		P501	Kamchatka (RU)	N/A	N/A	N/A	IPPAS (Sentsova 1991)
Galdieria phlegrea		009	Nepi (IT)	Sulphur spring	0.8	12	ACUF (Pinto et al., 2003)
		647	Çermik (TR)	Thermal bath	7.0	24.6	ACUF (Ciniglia et al., 2018)
		663	Güglükonak (TR)	Thermal bath	1.0	54	ACUF (Ciniglia et al., 2018)
		735	Biloris (TR)	Thermal bath	7.0	25.8	ACUF (Ciniglia et al., 2018)
		788	Diyadin (TR)	Hot spring, pool and soil	6.5	45	ACUF (Ciniglia et al., 2018)
		AG1	Rio tinto (ES)	Acidic stream	2.32-2.88	12.3-27.3	N/A (Aguilera et al., 2007)
		CEM1	Rio tinto (ES)	Acidic stream coming from flooded mine	2.38-2.62	12.4-22.6	N/A (Aguilera et al., 2007)
Cyanidioschyzon merolae		10D	Sardinia (IT)	Acidic hot spring	1.5	45	ATCC (Kuroiwa et al., 1994)
Floridophyceae
Chondrus crispus		PCG	Nova Scotia (CA)	N/A	N/A	N/A	N/A (Janouškovec et al., 2013)
Gracilariopsis chorda		N/A	N/A	N/A	N/A	N/A	N/A (Lee et al., 2016)
Bangiophyceae
Porphyra umbilicalis		LB 2951	Schoodic Point, Maine (US)	N/A	N/A	N/A	N/A (Brawley et al., 2017)
Pyropia haitanensis		PH-38	N/A	N/A	N/A	N/A	N/A (Wang et al., 2013)

### Sheet: Tab S2 DNA extraction buffers
DNA Extraction buffers
Buffer 1.1	Buffer 2.2
200mM Tris-HCl pH8	100mM Tris-HCl pH8
200mM NaCl	700mM NaCl
100mM LiCl	20mM EDTA pH8
25mM EDTA pH8	2% CTAB
1M Urea	0.0125mM PVP-40
1% SDS
1% NP-40

### Sheet: Tab S3 Genome stats
Tab. S3 Genomes stat
Sample	Read pairs	Read 1 bases	Read 2 bases	Contigs	Assembly size (bp)	Contig N50
ACUF 002	1412780	320297288	290433295	11989	15427022	48215
ACUF 009	6235759	1434113440	1340425250	5371	13825730	106076
ACUF 011	2715009	590009367	583434258	11370	14840803	25766
ACUF 017	2543857	452854765	529673567	10036	17520760	63170
ACUF 021	4624837	1088890939	1030169327	10744	15778202	41375
THAL 054	22398586	3382186486	3382186486	28507	20754823	2829
ACUF 074	7629457	464497646	693683644	8299	16157023	106469
CCALA 1067	2962566	694359924	639222999	9613	14577605	44288
SAG 107.79	2607426	783421676	783146529	8341	19210403	4251
ACUF 136	2468554	524982332	486784536	13675	15846950	60582
ACUF 138	2147163	501547923	456401363	13731	16283394	56051
ACUF 141	4104615	976696898	916953428	17137	17422955	48462
ACUF 142	9757200	1473337200	1473337200	16441	17281166	49142
SAG 21.92	31500159	4756524009	4756524009	45415	30039158	2241
ACUF 735	3150564	746578122	693626302	9355	26495857	36861
ACUF 388	3471734	826672299	778213835	8408	13630313	123414
ACUF 402	4107600	976578967	934083497	7697	13443952	125296
ACUF 427	4319515	1026830889	974283076	6003	13036834	127172
ACUF 660	4133424	926184421	858689246	17133	17063585	16261
ACUF 455	3551648	847039146	798416986	6431	13104113	129872
CCMEE 5573	2088344	483787198	413957014	5692	13269278	67360
CCMEE 5610	34831048	7999192478	7423602002	7475	13314561	76570
CCMEE 5657	2049799	487223023	477425511	18459	14957230	29002
CCMEE 5658	25757583	3889395033	3889395033	32479	21639394	1432
CCMEE 5665	15570432	2351135232	2351135232	28737	20676297	1755
CCMEE 5672	12743681	1924295831	1924295831	17288	16315258	57845
CCMEE 5712	6520585	984608335	984608335	24061	19795830	33864
CCMEE 5720	18977191	2865555841	2865555841	23864	19367444	16107
ACUF 638	12693309	1916689659	1916689659	16976	16239889	90061
ACUF 647	1807928	405213286	398695333	10072	14230489	59457
ACUF 663	2010294	450314554	406579114	11416	26049968	15610
ACUF 788	2404689	580077820	563151772	15730	27141156	23398
CCALA 965	2817420	651308242	599834789	9622	14537236	38530
AG1	4338286	700929312	696920952	15741	15384994	39997
CEMI_1	1491661	330202698	322151248	8951	13985505	84140
p501	13717008	2071268208	2071268208	36090	23499960	1286
p503	11502092	1736815892	1736815892	24631	19336870	15406
PISC6	1593260	361819502	325010524	8151	14704879	66768
RI1	3168556	614680656	611440727	10807	15711356	12917
SOL_2	1816332	388383510	375899780	15743	15315393	23366
SOL_3	1308307	290654397	285885638	11757	14603277	40019
SOL_1	1067344	217024007	200869967	5449	13489107	91627
THAL033	6517103	984082553	984082553	8539	13987593	59276

### Sheet: Tab S4 Genomes Features
Tab. S4 Plastid and Mitochondrial Genomes general features. Plastid, Mitochondrial and Genome assembly GenBank Accession numbers.
Taxa	Lineages	Strain voucher	Plastid General features					Mitochondrial General features					Plastid Accession number	Mitochondrial Accession number	Genome assembly accession number
			Total bp	GC%	CDS	tRNA	rRNA	Total bp	GC%	CDS	tRNA	rRNA
Cyanidiophyceae
Galdieria sulphuraria	Lineage 1	ACUF 138	163,901	28.64	157	28	3	20,983	44.76	19	7	0
	Lineage 2	ACUF 002	162,675	28.28	182	34	1	21,661	44.85	19	7	1
		ACUF 011	148,238	29.05	163	30	3	20,649	44.57	19	7	2
		ACUF 017	162,286	28.17	182	36	3	21,878	44.90	19	7	2
		ACUF 021	170,655	31.52	170	33	1	21,807	44.83	19	7	1
		ACUF 638	155,810	29.69	170	35	3	21,458	44.92	19	7	1
		ACUF 660	147,713	28.62	169	35	3	21,657	44,89	19	7	1
		PISC 6	175,108	31.89	171	35	3	21,712	44.87	19	7	1
		RI1	148,273	29.62	159	27	1	21,804	44.77	19	7	1
		SOL1	152,291	30.32	155	31	3	21,265	44.66	19	7	2
		SOL2	156,020	28.19	176	36	3	20,881	44.74	19	7	1
		SOL3	153,283	28.26	171	32	3	21,688	44.82	19	7	2
	Lineage 3	ACUF 136	168,425	28.93	182	36	3	21,071	41.31	19	7	0
		ACUF 141	161,728	30.25	170	33	0	21,688	41.79	18	7	2
		ACUF 142	183,802	30.76	182	34	0	21,233	41.53	18	7	1
		CCALA 1067	169,260	29.07	182	34	1	21,772	41.44	19	7	1
		CCALA 965	169,260	29.07	182	34	1	20,965	41.08	19	7	0
		CCMEE 5573	176,807	29.85	182	36	3	21,626	41.27	19	7	1
		CCMEE 5610	190,930	31.99	166	33	0	22,694	43.00	19	6	2
		CCMEE 5657	158,684	32.67	149	29	0	19,007	42.57	18	6	1
		CCMEE 5658	156,251	31.50	152	20	0	21,882	41.40	19	7	0
		CCMEE 5665	187,312	29.93	182	34	0	21,882	41.43	19	7	1
		CCMEE 5672	195,936	30.83	182	34	0	21,790	41.48	19	7	0
		CCMEE 5712	167,903	28.83	182	36	3	21,869	41.47	19	7	1
		CCMEE 5720	181,646	30.43	182	36	3	21,688	41.78	18	7	0
		IPPAS P503	181,572	30.43	182	36	3	21,622	41.75	18	7	1
		SAG 107.79	157,839	29.98	161	32	3	21,738	41.83	18	7	2
	Lineage 4	ACUF 074	162,912	27.96	182	36	3	21,437	44.00	19	7	2
	Lineage 5	SAG 21.92	163,887	27,05	182	36	3	19,538	43.24	18	6	2
		THAL 033	162,804	27.89	182	36	3	20,554	43.42	19	6	2
		THAL 054	163029	27.89	182	36	3	20805	43.57	19	6	2
	Lineage 6	ACUF 388	170,805	28.69	182	36	3	21,650	43.76	19	6	1
		ACUF 402	170,803	28.70	182	36	3	21,479	43.71	19	6	1
		ACUF 427	163,732	28.25	182	34	0	21,150	43.75	19	6	1
		ACUF 455	163,772	28.25	182	34	0	20,586	43.59	19	6	1
		IPPAS P501	163,843	28.27	182	34	0	21,870	43.95	19	6	2
Galdieria phlegrea		ACUF 009	163,081	30.56	167	32	0	22,255	41.31	18	5	1
		ACUF 647	149,849	30.41	154	25	0	22,399	41,18	18	4	1
		ACUF 663	163,201	30.56	167	32	0	22,303	41,25	18	4	1
		ACUF 735	163,124	30.55	167	32	0	22,417	40,98	18	5	1
		ACUF 788	126,866	32.68	117	19	0	23,427	40,82	18	5	1
		AG1	147,116	31.05	148	26	0	23,321	41,04	18	4	1
		CEM1	180,839	30.26	179	34	0	23,754	40,88	18	4	1

### Sheet: Tab S5 RNA Growth Conditions
Condition	pH	Carbon source	Media
Starvation	2	NA	dd H20
Autotrophic	2	NA	Allen’s
Mixotrophic	2	10 g/L Sucrose	Allen's
Mixotrophic	2	20 g/L Xylan	Allen's
Mixotrophic	2	10 g/L Cellulose	Allen's
Mixotrophic	2	10 g/L Lignin	Allen's
Mixotrophic	2	4 g/L Xylan, Cellulose & Lignin	Allen's
Heterotrophic	2	10 g/L Sucrose	Allen's
Heterotrophic	2	20 g/L Xylan	Allen's
Heterotrophic	2	10 g/L Cellulose	Allen's
Heterotrophic	2	10 g/L Lignin	Allen's
Heterotrophic	2	4 g/L Xylan, Cellulose & Lignin	Allen's
Autotrophic	2	NA	Allen's+CeCl3.H2O
Autotrophic	5	NA	Allen's+CeCl3.H2O
Autotrophic	2	NA	dd H20+25mM CeCl3.H2O
Autotrophic	5	NA	dd H20+25mM CeCl3.H2O
Growth conditions for 074W cultures for RNA extraction. Allen medium

### Sheet: Tab 1 Plastid Distance
	Lin. 1	Lin. 2	Lin. 3	Lin. 4	Lin. 5	Lin. 6
Lin. 1	-
Lin. 2	0.1	-
Lin. 3	0.1	0.09	-
Lin. 4	0.09	0.09	0.08	-
Lin. 5	0.09	0.09	0.08	0.05	-
Lin. 6	0.1	0.09	0.08	0.06	0.03	-

### Sheet: Tab 2 Mito Distance
	Lin. 3/A	Lin. 3/B	Lin. 3/C	Lin. 1	Lin. 2	Lin. 4	Lin. 5	Lin. 6
Lin. 3/A	-
Lin. 3/B	0.01	-
Lin. 3/C	0.12	0.12	-
Lin. 1	0.14	0.15	0.11	-
Lin. 2	0.14	0.15	0.1	0.1	-
Lin. 4	0.13	0.13	0.09	0.1	0.09	-
Lin. 5	0.13	0.13	0.09	0.1	0.09	0.07	-
Lin. 6	0.13	0.13	0.09	0.1	0.1	0.08	0.07	-

### Sheet: Tab 3 Nuclear Distance
	Lin. 1	Lin. 2	Lin. 3	Lin. 4	Lin. 5	Lin. 6
Lin. 1	-
Lin. 2	26 %	-
Lin. 3	31 %	29 %	-
Lin. 4	25 %	23 %	29 %	-
Lin. 5	24 %	22 %	28 %	16 %	-
Lin. 6	24 %	22 %	28 %	16 %	11 %	-

### Sheet: Tab 4 dNdS
	Substitutions per site
	Mitocondria	Plastid	Nuclear
Synonymous sites
Average (SD)	1.93 (0.71)	1.64 (0.38)	2.74 (2.32)
CV	0.367876	0.231707	0.846715
Nonsynonymous sites
Average (SD)	0.22 (0.22)	0.1 (0.07)	0.36 (0.25)
CV	1	0.7	0.694444
dN/dS
Average (SD)	0.42 (1.36)	0.07 (0.05)	0.13 (0.07)
CV	3.2381	0.714286	0.538462
Ratios of nonsynonmyous rates
nuclear:mito	1.63636
nuclear:plastid	3.6

### Sheet: Tab 5 Orthologs
Strain/species	17	33	74	107	138	427	C. merolae	P. purpureum
Genome Assembly (Mb)	19.75	14.21	15.04	14.54	13.7	12.93	16.42	19.67
Number of Protein-Coding Genes	6445	5092	5876	6147	6046	5776	4803	9898
GC Content (%)	38.72	40.25	37.85	37.67	39.34	37.91	54.94	55.8
Number of orthogroups containing species	4865	4482	4869	4722	4783	4818	3309	4051
Percentage of orthogroups containing species	77.3	71.2	77.3	75	76	76.5	52.6	64.3
Number of genes in species-specific orthogroups	24	7	36	145	86	15	142	2473
G. sulphuraria core six genomes (017, 033, 074, 107, 138 and 427) assembly and orthologs analysis statistics. Genomes were annotated using AUGUSTUS and orthogroups assessed using OrthoFinder.
